# Feeding and reproduction of a tropical coastal copepod across warming and copper gradients

**DOI:** 10.64898/2026.03.09.710611

**Authors:** Ngoc-Anh Vu, Minh-Hoang Le, Tuan-Anh Hoang Lu, Hoang Viet Luu, Nam X. Doan, Kiem N. Truong, Khuong V. Dinh

## Abstract

Tropical coastal ecosystems in Southeast Asia are facing rapid warming and increasing pollution. Shallow coastal waters now frequently exceed 34 °C, potentially pushing tropical ectotherms beyond their thermal optimum while they are simultaneously exposed to copper (Cu) contamination, especially from aquaculture and shipping activities. However, how warming alters Cu toxicity in dominant tropical zooplankton remains poorly understood. We examined the effects of Cu (0, 10, 20, 30 and 40 µg L^−1^) and temperature (26, 29, 32 and 35 °C) across realistic gradients on the calanoid copepod *Pseudodiaptomus annandalei*, a dominant grazer of coastal plankton communities. Adult survival, cumulative faecal pellet production (as a proxy for energy intake), and cumulative nauplii production were quantified over seven days. No significant effects of temperature or Cu on adult survival were detected, likely reflecting variability among wild-collected individuals. In contrast, temperature was the main driver of feeding and reproductive performance, which peaked at 32 °C and declined at 35 °C. Cu exposure alone had no significant effects at 26 - 35 °C due to high variability in responses. At 32 °C, cumulative feeding and reproductive responses did not statistically differ among copper concentrations, whereas variability increased at both lower and higher temperatures. At 35 °C, Cu effects were non-linear, with nauplii production reduced at 30 µg Cu L^−1^ but highest at 20 µg Cu L^−1^, while faecal pellet production showed treatment-specific reductions, particularly in non-exposed individuals at 26 °C and in high Cu treatments at 29 and 35 °C. These findings indicate that warming can modify contaminant effects in tropical zooplankton and highlight the importance of incorporating realistic thermal regimes and natural population variability into ecological risk assessments under climate change.
