## Appendix for "Feeding and reproduction of a tropical coastal copepod across warming and copper gradients": Appendix S1. Daily survival.xlsx

### Sheet: Sheet1
Appendix S1. Daily survival
Table S1.1. Daily survival of male and female Pseudodiaptomus annandalei across temperatures (26, 29, 32, and 35 °C) and Cu concentrations (0, 10, 20, 30, and 40 µg L⁻¹) over the 7-day exposure period. Survival was recorded as a binary variable, where 1 = alive and 0 = dead.
DAY	Temperature (°C)	Cu concentrations (µg L⁻¹)	Tubes	Female survival	Male survival
1	26	0	1	1	1
1	26	0	2	1	1
1	26	0	3	1	1
1	26	0	4	1	1
1	26	0	5	1	1
1	26	0	6	1	1
1	26	0	7	1	1
1	26	0	8	1	1
1	26	0	9	1	1
1	26	0	10	1	1
1	26	10	1	1	1
1	26	10	2	1	1
1	26	10	3	1	1
1	26	10	4	1	1
1	26	10	5	1	1
1	26	10	6	1	1
1	26	10	7	1	1
1	26	10	8	1	1
1	26	10	9	1	1
1	26	10	10	1	1
1	26	20	1	1	1
1	26	20	2	1	1
1	26	20	3	1	1
1	26	20	4	1	1
1	26	20	5	1	1
1	26	20	6	1	1
1	26	20	7	1	1
1	26	20	8	1	1
1	26	20	9	1	1
1	26	20	10	1	1
1	26	30	1	1	1
1	26	30	2	1	1
1	26	30	3	1	1
1	26	30	4	1	1
1	26	30	5	1	1
1	26	30	6	1	1
1	26	30	7	1	1
1	26	30	8	1	1
1	26	30	9	1	1
1	26	30	10	1	1
1	26	40	1	1	1
1	26	40	2	1	1
1	26	40	3	1	1
1	26	40	4	1	1
1	26	40	5	1	1
1	26	40	6	1	1
1	26	40	7	1	1
1	26	40	8	1	1
1	26	40	9	1	1
1	26	40	10	1	1
1	29	0	1	1	1
1	29	0	2	1	1
1	29	0	3	1	1
1	29	0	4	1	1
1	29	0	5	1	1
1	29	0	6	1	1
1	29	0	7	1	1
1	29	0	8	1	1
1	29	0	9	1	1
1	29	0	10	1	1
1	29	10	1	1	1
1	29	10	2	1	1
1	29	10	3	1	1
1	29	10	4	1	1
1	29	10	5	1	1
1	29	10	6	1	1
1	29	10	7	1	1
1	29	10	8	1	1
1	29	10	9	1	1
1	29	10	10	1	1
1	29	20	1	1	1
1	29	20	2	1	1
1	29	20	3	1	1
1	29	20	4	1	1
1	29	20	5	1	1
1	29	20	6	1	1
1	29	20	7	1	1
1	29	20	8	1	1
1	29	20	9	1	1
1	29	20	10	1	1
1	29	30	1	1	1
1	29	30	2	1	1
1	29	30	3	1	1
1	29	30	4	1	1
1	29	30	5	1	1
1	29	30	6	1	1
1	29	30	7	1	1
1	29	30	8	1	1
1	29	30	9	1	1
1	29	30	10	1	1
1	29	40	1	1	1
1	29	40	2	1	1
1	29	40	3	1	1
1	29	40	4	1	1
1	29	40	5	1	1
1	29	40	6	1	1
1	29	40	7	1	1
1	29	40	8	1	1
1	29	40	9	1	1
1	29	40	10	1	1
1	32	0	1	1	1
1	32	0	2	1	1
1	32	0	3	1	1
1	32	0	4	1	1
1	32	0	5	1	0
1	32	0	6	1	1
1	32	0	7	1	1
1	32	0	8	1	1
1	32	0	9	1	1
1	32	0	10	1	0
1	32	10	1	1	1
1	32	10	2	1	1
1	32	10	3	1	1
1	32	10	4	1	1
1	32	10	5	1	1
1	32	10	6	1	1
1	32	10	7	1	1
1	32	10	8	1	1
1	32	10	9	1	1
1	32	10	10	1	1
1	32	20	1	1	1
1	32	20	2	1	1
1	32	20	3	1	1
1	32	20	4	1	1
1	32	20	5	1	1
1	32	20	6	1	1
1	32	20	7	1	1
1	32	20	8	1	1
1	32	20	9	1	1
1	32	20	10	1	1
1	32	30	1	1	1
1	32	30	2	1	1
1	32	30	3	1	1
1	32	30	4	1	1
1	32	30	5	1	1
1	32	30	6	1	1
1	32	30	7	1	1
1	32	30	8	1	1
1	32	30	9	1	1
1	32	30	10	1	0
1	32	40	1	1	1
1	32	40	2	1	1
1	32	40	3	1	1
1	32	40	4	1	1
1	32	40	5	1	1
1	32	40	6	1	1
1	32	40	7	1	1
1	32	40	8	1	1
1	32	40	9	1	1
1	32	40	10	1	1
1	35	0	1	1	1
1	35	0	2	1	1
1	35	0	3	1	1
1	35	0	4	1	1
1	35	0	5	1	1
1	35	0	6	1	1
1	35	0	7	1	1
1	35	0	8	1	1
1	35	0	9	1	1
1	35	0	10	1	1
1	35	10	1	1	1
1	35	10	2	1	1
1	35	10	3	1	1
1	35	10	4	1	1
1	35	10	5	0	1
1	35	10	6	1	1
1	35	10	7	1	1
1	35	10	8	1	1
1	35	10	9	1	1
1	35	10	10	1	1
1	35	20	1	1	1
1	35	20	2	1	1
1	35	20	3	1	1
1	35	20	4	1	1
1	35	20	5	1	1
1	35	20	6	1	1
1	35	20	7	1	1
1	35	20	8	1	1
1	35	20	9	1	1
1	35	20	10	1	1
1	35	30	1	1	1
1	35	30	2	1	1
1	35	30	3	1	1
1	35	30	4	1	1
1	35	30	5	1	1
1	35	30	6	1	1
1	35	30	7	1	1
1	35	30	8	1	1
1	35	30	9	1	1
1	35	30	10	1	1
1	35	40	1	1	1
1	35	40	2	1	1
1	35	40	3	1	1
1	35	40	4	1	1
1	35	40	5	0	1
1	35	40	6	1	1
1	35	40	7	1	1
1	35	40	8	1	1
1	35	40	9	1	1
1	35	40	10	1	1
2	26	0	1	1	1
2	26	0	2	1	1
2	26	0	3	1	1
2	26	0	4	1	1
2	26	0	5	1	1
2	26	0	6	1	1
2	26	0	7	1	1
2	26	0	8	1	1
2	26	0	9	1	1
2	26	0	10	1	1
2	26	10	1	1	1
2	26	10	2	1	1
2	26	10	3	1	1
2	26	10	4	1	1
2	26	10	5	1	1
2	26	10	6	1	1
2	26	10	7	1	1
2	26	10	8	1	1
2	26	10	9	1	0
2	26	10	10	1	1
2	26	20	1	1	1
2	26	20	2	1	1
2	26	20	3	1	1
2	26	20	4	1	1
2	26	20	5	0	1
2	26	20	6	1	1
2	26	20	7	1	1
2	26	20	8	1	1
2	26	20	9	1	1
2	26	20	10	1	1
2	26	30	1	1	0
2	26	30	2	1	1
2	26	30	3	0	1
2	26	30	4	1	1
2	26	30	5	1	1
2	26	30	6	1	1
2	26	30	7	1	1
2	26	30	8	1	1
2	26	30	9	1	1
2	26	30	10	1	1
2	26	40	1	1	1
2	26	40	2	1	1
2	26	40	3	1	1
2	26	40	4	1	1
2	26	40	5	1	1
2	26	40	6	1	1
2	26	40	7	1	1
2	26	40	8	1	1
2	26	40	9	1	1
2	26	40	10	1	1
2	29	0	1	1	1
2	29	0	2	1	1
2	29	0	3	1	1
2	29	0	4	1	1
2	29	0	5	1	1
2	29	0	6	1	1
2	29	0	7	1	1
2	29	0	8	1	1
2	29	0	9	1	1
2	29	0	10	1	1
2	29	10	1	1	1
2	29	10	2	1	1
2	29	10	3	1	1
2	29	10	4	1	1
2	29	10	5	1	1
2	29	10	6	1	1
2	29	10	7	1	1
2	29	10	8	1	1
2	29	10	9	1	1
2	29	10	10	1	1
2	29	20	1	1	1
2	29	20	2	1	1
2	29	20	3	1	1
2	29	20	4	1	1
2	29	20	5	1	1
2	29	20	6	0	1
2	29	20	7	1	1
2	29	20	8	1	1
2	29	20	9	1	1
2	29	20	10	1	1
2	29	30	1	1	1
2	29	30	2	1	1
2	29	30	3	1	1
2	29	30	4	1	1
2	29	30	5	1	1
2	29	30	6	1	1
2	29	30	7	1	1
2	29	30	8	1	1
2	29	30	9	1	1
2	29	30	10	1	1
2	29	40	1	1	1
2	29	40	2	1	1
2	29	40	3	1	1
2	29	40	4	1	1
2	29	40	5	1	1
2	29	40	6	1	1
2	29	40	7	1	1
2	29	40	8	1	1
2	29	40	9	1	1
2	29	40	10	1	1
2	32	0	1	1	1
2	32	0	2	1	1
2	32	0	3	1	1
2	32	0	4	1	1
2	32	0	5	1	0
2	32	0	6	1	1
2	32	0	7	1	1
2	32	0	8	1	1
2	32	0	9	1	1
2	32	0	10	1	1
2	32	10	1	1	1
2	32	10	2	1	1
2	32	10	3	1	1
2	32	10	4	1	1
2	32	10	5	1	1
2	32	10	6	1	1
2	32	10	7	1	1
2	32	10	8	1	1
2	32	10	9	1	1
2	32	10	10	1	1
2	32	20	1	1	1
2	32	20	2	1	1
2	32	20	3	1	1
2	32	20	4	1	1
2	32	20	5	1	1
2	32	20	6	1	1
2	32	20	7	1	1
2	32	20	8	1	1
2	32	20	9	1	1
2	32	20	10	0	1
2	32	30	1	1	1
2	32	30	2	1	1
2	32	30	3	1	1
2	32	30	4	1	1
2	32	30	5	1	1
2	32	30	6	1	1
2	32	30	7	1	1
2	32	30	8	1	1
2	32	30	9	1	1
2	32	30	10	1	0
2	32	40	1	1	1
2	32	40	2	1	1
2	32	40	3	1	1
2	32	40	4	1	1
2	32	40	5	1	1
2	32	40	6	1	1
2	32	40	7	1	1
2	32	40	8	1	1
2	32	40	9	1	1
2	32	40	10	1	1
2	35	0	1	1	1
2	35	0	2	1	1
2	35	0	3	1	1
2	35	0	4	1	1
2	35	0	5	1	1
2	35	0	6	1	1
2	35	0	7	1	1
2	35	0	8	1	1
2	35	0	9	1	1
2	35	0	10	1	1
2	35	10	1	1	0
2	35	10	2	1	1
2	35	10	3	1	1
2	35	10	4	1	1
2	35	10	5	0	1
2	35	10	6	1	1
2	35	10	7	1	1
2	35	10	8	1	1
2	35	10	9	1	1
2	35	10	10	1	1
2	35	20	1	1	1
2	35	20	2	1	1
2	35	20	3	1	1
2	35	20	4	1	0
2	35	20	5	1	1
2	35	20	6	1	1
2	35	20	7	1	1
2	35	20	8	1	1
2	35	20	9	1	1
2	35	20	10	1	1
2	35	30	1	1	1
2	35	30	2	1	1
2	35	30	3	1	1
2	35	30	4	0	1
2	35	30	5	1	1
2	35	30	6	1	1
2	35	30	7	1	1
2	35	30	8	1	1
2	35	30	9	1	1
2	35	30	10	1	0
2	35	40	1	1	1
2	35	40	2	1	1
2	35	40	3	1	1
2	35	40	4	1	1
2	35	40	5	0	1
2	35	40	6	1	1
2	35	40	7	1	1
2	35	40	8	1	1
2	35	40	9	1	1
2	35	40	10	1	1
3	26	0	1	1	1
3	26	0	2	1	1
3	26	0	3	1	1
3	26	0	4	1	1
3	26	0	5	1	1
3	26	0	6	1	1
3	26	0	7	1	1
3	26	0	8	1	1
3	26	0	9	1	1
3	26	0	10	0	1
3	26	10	1	1	0
3	26	10	2	1	1
3	26	10	3	1	1
3	26	10	4	1	1
3	26	10	5	1	1
3	26	10	6	1	1
3	26	10	7	1	1
3	26	10	8	1	1
3	26	10	9	1	0
3	26	10	10	1	1
3	26	20	1	1	1
3	26	20	2	1	1
3	26	20	3	1	1
3	26	20	4	1	1
3	26	20	5	0	1
3	26	20	6	1	1
3	26	20	7	1	1
3	26	20	8	1	1
3	26	20	9	1	1
3	26	20	10	1	1
3	26	30	1	1	0
3	26	30	2	1	1
3	26	30	3	1	0
3	26	30	4	1	1
3	26	30	5	1	1
3	26	30	6	1	1
3	26	30	7	1	1
3	26	30	8	1	1
3	26	30	9	1	0
3	26	30	10	1	1
3	26	40	1	0	1
3	26	40	2	0	1
3	26	40	3	0	1
3	26	40	4	1	1
3	26	40	5	0	0
3	26	40	6	1	1
3	26	40	7	1	1
3	26	40	8	1	0
3	26	40	9	1	1
3	26	40	10	1	1
3	29	0	1	1	1
3	29	0	2	1	1
3	29	0	3	1	1
3	29	0	4	1	0
3	29	0	5	1	1
3	29	0	6	1	1
3	29	0	7	1	1
3	29	0	8	1	1
3	29	0	9	1	1
3	29	0	10	1	1
3	29	10	1	1	1
3	29	10	2	1	1
3	29	10	3	1	1
3	29	10	4	1	1
3	29	10	5	1	1
3	29	10	6	1	1
3	29	10	7	1	1
3	29	10	8	1	1
3	29	10	9	1	1
3	29	10	10	1	1
3	29	20	1	1	1
3	29	20	2	1	1
3	29	20	3	1	1
3	29	20	4	1	1
3	29	20	5	1	1
3	29	20	6	1	0
3	29	20	7	1	1
3	29	20	8	1	1
3	29	20	9	1	1
3	29	20	10	1	1
3	29	30	1	1	1
3	29	30	2	1	1
3	29	30	3	1	1
3	29	30	4	1	1
3	29	30	5	1	1
3	29	30	6	1	1
3	29	30	7	1	0
3	29	30	8	1	1
3	29	30	9	1	1
3	29	30	10	1	1
3	29	40	1	1	1
3	29	40	2	1	1
3	29	40	3	1	1
3	29	40	4	0	1
3	29	40	5	1	1
3	29	40	6	1	1
3	29	40	7	1	1
3	29	40	8	1	1
3	29	40	9	1	1
3	29	40	10	1	1
3	32	0	1	1	1
3	32	0	2	0	1
3	32	0	3	1	1
3	32	0	4	1	1
3	32	0	5	1	0
3	32	0	6	1	1
3	32	0	7	1	1
3	32	0	8	1	1
3	32	0	9	1	0
3	32	0	10	1	1
3	32	10	1	1	0
3	32	10	2	1	0
3	32	10	3	1	1
3	32	10	4	1	1
3	32	10	5	1	1
3	32	10	6	1	1
3	32	10	7	1	1
3	32	10	8	1	1
3	32	10	9	1	1
3	32	10	10	1	0
3	32	20	1	1	1
3	32	20	2	1	1
3	32	20	3	1	1
3	32	20	4	1	1
3	32	20	5	1	1
3	32	20	6	1	1
3	32	20	7	1	1
3	32	20	8	1	1
3	32	20	9	1	1
3	32	20	10	1	0
3	32	30	1	1	1
3	32	30	2	1	1
3	32	30	3	1	1
3	32	30	4	1	1
3	32	30	5	1	1
3	32	30	6	1	1
3	32	30	7	1	1
3	32	30	8	1	0
3	32	30	9	1	1
3	32	30	10	1	0
3	32	40	1	1	1
3	32	40	2	1	1
3	32	40	3	1	1
3	32	40	4	1	1
3	32	40	5	1	1
3	32	40	6	1	1
3	32	40	7	1	1
3	32	40	8	1	1
3	32	40	9	1	1
3	32	40	10	1	1
3	35	0	1	1	1
3	35	0	2	1	1
3	35	0	3	1	1
3	35	0	4	1	1
3	35	0	5	1	1
3	35	0	6	0	1
3	35	0	7	1	1
3	35	0	8	1	1
3	35	0	9	1	1
3	35	0	10	1	1
3	35	10	1	1	0
3	35	10	2	1	1
3	35	10	3	0	1
3	35	10	4	1	1
3	35	10	5	0	1
3	35	10	6	1	1
3	35	10	7	1	1
3	35	10	8	1	1
3	35	10	9	1	1
3	35	10	10	1	1
3	35	20	1	1	1
3	35	20	2	1	1
3	35	20	3	1	1
3	35	20	4	1	0
3	35	20	5	1	1
3	35	20	6	1	1
3	35	20	7	1	1
3	35	20	8	1	1
3	35	20	9	1	1
3	35	20	10	1	1
3	35	30	1	1	1
3	35	30	2	1	1
3	35	30	3	1	1
3	35	30	4	0	1
3	35	30	5	1	1
3	35	30	6	1	1
3	35	30	7	1	1
3	35	30	8	1	0
3	35	30	9	1	1
3	35	30	10	1	0
3	35	40	1	1	1
3	35	40	2	1	1
3	35	40	3	1	1
3	35	40	4	1	1
3	35	40	5	0	1
3	35	40	6	1	1
3	35	40	7	1	1
3	35	40	8	1	1
3	35	40	9	1	1
3	35	40	10	1	1
4	26	0	1	1	1
4	26	0	2	1	1
4	26	0	3	1	1
4	26	0	4	1	1
4	26	0	5	1	1
4	26	0	6	1	1
4	26	0	7	1	1
4	26	0	8	1	1
4	26	0	9	1	1
4	26	0	10	1	1
4	26	10	1	1	1
4	26	10	2	1	1
4	26	10	3	1	1
4	26	10	4	1	1
4	26	10	5	1	1
4	26	10	6	1	1
4	26	10	7	1	1
4	26	10	8	1	1
4	26	10	9	1	1
4	26	10	10	1	1
4	26	20	1	1	0
4	26	20	2	1	1
4	26	20	3	1	1
4	26	20	4	1	1
4	26	20	5	1	1
4	26	20	6	1	1
4	26	20	7	0	1
4	26	20	8	1	1
4	26	20	9	1	1
4	26	20	10	1	1
4	26	30	1	1	1
4	26	30	2	1	1
4	26	30	3	1	1
4	26	30	4	0	1
4	26	30	5	1	1
4	26	30	6	1	1
4	26	30	7	1	1
4	26	30	8	1	1
4	26	30	9	1	1
4	26	30	10	1	1
4	26	40	1	1	1
4	26	40	2	1	1
4	26	40	3	1	1
4	26	40	4	1	1
4	26	40	5	1	1
4	26	40	6	1	1
4	26	40	7	1	1
4	26	40	8	1	1
4	26	40	9	1	1
4	26	40	10	1	1
4	29	0	1	1	1
4	29	0	2	1	1
4	29	0	3	1	1
4	29	0	4	1	1
4	29	0	5	1	1
4	29	0	6	1	1
4	29	0	7	1	0
4	29	0	8	1	1
4	29	0	9	1	1
4	29	0	10	1	1
4	29	10	1	1	1
4	29	10	2	1	1
4	29	10	3	1	1
4	29	10	4	1	1
4	29	10	5	1	1
4	29	10	6	1	1
4	29	10	7	1	1
4	29	10	8	1	1
4	29	10	9	1	1
4	29	10	10	1	1
4	29	20	1	1	1
4	29	20	2	1	1
4	29	20	3	1	1
4	29	20	4	1	1
4	29	20	5	1	1
4	29	20	6	1	1
4	29	20	7	1	1
4	29	20	8	1	1
4	29	20	9	1	1
4	29	20	10	1	1
4	29	30	1	1	1
4	29	30	2	1	1
4	29	30	3	1	1
4	29	30	4	1	1
4	29	30	5	1	1
4	29	30	6	1	1
4	29	30	7	1	1
4	29	30	8	1	1
4	29	30	9	1	1
4	29	30	10	1	1
4	29	40	1	1	1
4	29	40	2	1	1
4	29	40	3	1	1
4	29	40	4	1	1
4	29	40	5	1	1
4	29	40	6	1	1
4	29	40	7	1	1
4	29	40	8	0	1
4	29	40	9	0	1
4	29	40	10	1	1
4	32	0	1	1	1
4	32	0	2	1	1
4	32	0	3	1	1
4	32	0	4	1	1
4	32	0	5	1	1
4	32	0	6	1	1
4	32	0	7	1	1
4	32	0	8	1	1
4	32	0	9	1	1
4	32	0	10	0	0
4	32	10	1	1	1
4	32	10	2	1	1
4	32	10	3	1	1
4	32	10	4	1	1
4	32	10	5	1	1
4	32	10	6	1	1
4	32	10	7	1	1
4	32	10	8	1	1
4	32	10	9	1	1
4	32	10	10	1	1
4	32	20	1	1	0
4	32	20	2	1	1
4	32	20	3	1	1
4	32	20	4	1	1
4	32	20	5	1	1
4	32	20	6	1	0
4	32	20	7	0	1
4	32	20	8	1	1
4	32	20	9	1	1
4	32	20	10	1	1
4	32	30	1	1	1
4	32	30	2	1	1
4	32	30	3	1	1
4	32	30	4	1	1
4	32	30	5	1	1
4	32	30	6	1	1
4	32	30	7	1	1
4	32	30	8	1	1
4	32	30	9	1	1
4	32	30	10	1	1
4	32	40	1	1	1
4	32	40	2	1	1
4	32	40	3	1	1
4	32	40	4	1	1
4	32	40	5	1	1
4	32	40	6	1	1
4	32	40	7	1	1
4	32	40	8	1	1
4	32	40	9	1	1
4	32	40	10	1	1
4	35	0	1	1	1
4	35	0	2	1	1
4	35	0	3	1	1
4	35	0	4	1	1
4	35	0	5	1	1
4	35	0	6	1	1
4	35	0	7	0	1
4	35	0	8	1	0
4	35	0	9	1	1
4	35	0	10	1	1
4	35	10	1	0	1
4	35	10	2	1	1
4	35	10	3	1	1
4	35	10	4	1	1
4	35	10	5	1	1
4	35	10	6	1	1
4	35	10	7	1	1
4	35	10	8	1	1
4	35	10	9	1	1
4	35	10	10	1	1
4	35	20	1	1	1
4	35	20	2	1	1
4	35	20	3	1	1
4	35	20	4	1	1
4	35	20	5	1	1
4	35	20	6	1	1
4	35	20	7	1	0
4	35	20	8	1	1
4	35	20	9	1	1
4	35	20	10	1	1
4	35	30	1	1	1
4	35	30	2	1	1
4	35	30	3	1	1
4	35	30	4	1	1
4	35	30	5	1	1
4	35	30	6	1	1
4	35	30	7	1	1
4	35	30	8	1	1
4	35	30	9	1	1
4	35	30	10	1	1
4	35	40	1	0	0
4	35	40	2	1	1
4	35	40	3	1	1
4	35	40	4	1	1
4	35	40	5	1	1
4	35	40	6	1	1
4	35	40	7	1	1
4	35	40	8	1	1
4	35	40	9	1	1
4	35	40	10	1	1
5	26	0	1	1	1
5	26	0	2	1	1
5	26	0	3	1	1
5	26	0	4	1	1
5	26	0	5	1	1
5	26	0	6	1	1
5	26	0	7	1	1
5	26	0	8	1	1
5	26	0	9	1	1
5	26	0	10	0	0
5	26	10	1	1	1
5	26	10	2	1	1
5	26	10	3	1	1
5	26	10	4	1	1
5	26	10	5	1	1
5	26	10	6	1	1
5	26	10	7	1	1
5	26	10	8	1	1
5	26	10	9	0	0
5	26	10	10	1	1
5	26	20	1	1	0
5	26	20	2	1	1
5	26	20	3	1	1
5	26	20	4	1	1
5	26	20	5	0	1
5	26	20	6	1	1
5	26	20	7	0	1
5	26	20	8	1	1
5	26	20	9	1	1
5	26	20	10	1	1
5	26	30	1	1	0
5	26	30	2	1	1
5	26	30	3	1	0
5	26	30	4	0	1
5	26	30	5	1	1
5	26	30	6	1	1
5	26	30	7	1	1
5	26	30	8	1	1
5	26	30	9	1	1
5	26	30	10	1	1
5	26	40	1	0	1
5	26	40	2	0	1
5	26	40	3	0	1
5	26	40	4	1	1
5	26	40	5	0	0
5	26	40	6	1	1
5	26	40	7	1	1
5	26	40	8	1	0
5	26	40	9	1	1
5	26	40	10	0	1
5	29	0	1	1	1
5	29	0	2	1	1
5	29	0	3	1	1
5	29	0	4	1	0
5	29	0	5	1	1
5	29	0	6	1	1
5	29	0	7	1	0
5	29	0	8	1	1
5	29	0	9	1	1
5	29	0	10	1	1
5	29	10	1	1	1
5	29	10	2	1	1
5	29	10	3	0	1
5	29	10	4	1	1
5	29	10	5	1	1
5	29	10	6	1	1
5	29	10	7	1	1
5	29	10	8	1	1
5	29	10	9	1	1
5	29	10	10	1	1
5	29	20	1	1	1
5	29	20	2	1	1
5	29	20	3	1	1
5	29	20	4	1	1
5	29	20	5	1	1
5	29	20	6	1	0
5	29	20	7	1	1
5	29	20	8	1	1
5	29	20	9	1	1
5	29	20	10	1	1
5	29	30	1	1	1
5	29	30	2	1	1
5	29	30	3	1	1
5	29	30	4	1	1
5	29	30	5	1	1
5	29	30	6	1	1
5	29	30	7	1	0
5	29	30	8	1	1
5	29	30	9	1	1
5	29	30	10	1	1
5	29	40	1	1	1
5	29	40	2	1	1
5	29	40	3	1	1
5	29	40	4	0	1
5	29	40	5	1	1
5	29	40	6	1	1
5	29	40	7	1	1
5	29	40	8	0	1
5	29	40	9	0	1
5	29	40	10	1	1
5	32	0	1	1	0
5	32	0	2	1	0
5	32	0	3	1	1
5	32	0	4	1	1
5	32	0	5	1	0
5	32	0	6	1	0
5	32	0	7	1	1
5	32	0	8	1	1
5	32	0	9	1	0
5	32	0	10	0	0
5	32	10	1	1	0
5	32	10	2	1	0
5	32	10	3	0	0
5	32	10	4	1	1
5	32	10	5	1	1
5	32	10	6	1	1
5	32	10	7	1	1
5	32	10	8	1	1
5	32	10	9	1	1
5	32	10	10	1	0
5	32	20	1	1	1
5	32	20	2	1	1
5	32	20	3	1	1
5	32	20	4	0	0
5	32	20	5	1	1
5	32	20	6	1	1
5	32	20	7	0	1
5	32	20	8	1	1
5	32	20	9	1	1
5	32	20	10	1	0
5	32	30	1	1	1
5	32	30	2	1	1
5	32	30	3	0	1
5	32	30	4	1	1
5	32	30	5	1	1
5	32	30	6	1	1
5	32	30	7	1	1
5	32	30	8	1	0
5	32	30	9	1	1
5	32	30	10	1	0
5	32	40	1	1	1
5	32	40	2	1	1
5	32	40	3	1	1
5	32	40	4	1	1
5	32	40	5	1	0
5	32	40	6	1	1
5	32	40	7	1	1
5	32	40	8	1	1
5	32	40	9	1	1
5	32	40	10	0	0
5	35	0	1	1	0
5	35	0	2	1	1
5	35	0	3	1	1
5	35	0	4	1	1
5	35	0	5	0	1
5	35	0	6	0	1
5	35	0	7	1	1
5	35	0	8	1	0
5	35	0	9	1	1
5	35	0	10	1	1
5	35	10	1	0	0
5	35	10	2	1	1
5	35	10	3	0	1
5	35	10	4	1	1
5	35	10	5	0	1
5	35	10	6	1	1
5	35	10	7	0	1
5	35	10	8	1	1
5	35	10	9	1	1
5	35	10	10	1	1
5	35	20	1	1	1
5	35	20	2	1	1
5	35	20	3	1	1
5	35	20	4	1	0
5	35	20	5	1	1
5	35	20	6	1	1
5	35	20	7	1	0
5	35	20	8	0	0
5	35	20	9	1	1
5	35	20	10	1	1
5	35	30	1	1	1
5	35	30	2	1	1
5	35	30	3	1	1
5	35	30	4	0	0
5	35	30	5	1	1
5	35	30	6	1	1
5	35	30	7	1	1
5	35	30	8	1	0
5	35	30	9	1	1
5	35	30	10	1	0
5	35	40	1	0	0
5	35	40	2	1	1
5	35	40	3	1	1
5	35	40	4	1	1
5	35	40	5	0	1
5	35	40	6	1	1
5	35	40	7	1	1
5	35	40	8	1	1
5	35	40	9	0	0
5	35	40	10	1	1
6	26	0	1	0	0
6	26	0	2	1	1
6	26	0	3	1	1
6	26	0	4	1	1
6	26	0	5	1	1
6	26	0	6	1	1
6	26	0	7	1	1
6	26	0	8	0	1
6	26	0	9	1	1
6	26	0	10	0	0
6	26	10	1	1	1
6	26	10	2	1	1
6	26	10	3	1	1
6	26	10	4	1	0
6	26	10	5	1	1
6	26	10	6	1	1
6	26	10	7	1	1
6	26	10	8	1	1
6	26	10	9	0	0
6	26	10	10	1	1
6	26	20	1	1	0
6	26	20	2	1	1
6	26	20	3	1	1
6	26	20	4	1	1
6	26	20	5	0	1
6	26	20	6	1	1
6	26	20	7	0	1
6	26	20	8	1	1
6	26	20	9	1	1
6	26	20	10	1	1
6	26	30	1	1	0
6	26	30	2	1	1
6	26	30	3	1	0
6	26	30	4	0	1
6	26	30	5	1	1
6	26	30	6	1	1
6	26	30	7	1	1
6	26	30	8	1	1
6	26	30	9	1	1
6	26	30	10	1	1
6	26	40	1	0	1
6	26	40	2	0	0
6	26	40	3	0	1
6	26	40	4	1	1
6	26	40	5	0	0
6	26	40	6	1	1
6	26	40	7	1	1
6	26	40	8	1	0
6	26	40	9	0	1
6	26	40	10	0	0
6	29	0	1	0	0
6	29	0	2	0	1
6	29	0	3	0	1
6	29	0	4	1	0
6	29	0	5	1	1
6	29	0	6	1	1
6	29	0	7	1	0
6	29	0	8	1	1
6	29	0	9	1	1
6	29	0	10	0	1
6	29	10	1	1	1
6	29	10	2	1	0
6	29	10	3	0	1
6	29	10	4	1	1
6	29	10	5	1	1
6	29	10	6	1	1
6	29	10	7	1	1
6	29	10	8	1	1
6	29	10	9	1	1
6	29	10	10	1	1
6	29	20	1	1	0
6	29	20	2	1	1
6	29	20	3	1	1
6	29	20	4	1	1
6	29	20	5	1	1
6	29	20	6	1	0
6	29	20	7	1	1
6	29	20	8	1	1
6	29	20	9	1	1
6	29	20	10	1	1
6	29	30	1	1	1
6	29	30	2	1	1
6	29	30	3	1	1
6	29	30	4	1	1
6	29	30	5	1	1
6	29	30	6	1	1
6	29	30	7	1	0
6	29	30	8	1	1
6	29	30	9	1	1
6	29	30	10	1	1
6	29	40	1	1	1
6	29	40	2	1	1
6	29	40	3	1	1
6	29	40	4	0	1
6	29	40	5	1	1
6	29	40	6	1	1
6	29	40	7	1	1
6	29	40	8	0	1
6	29	40	9	0	1
6	29	40	10	0	1
6	32	0	1	1	0
6	32	0	2	1	0
6	32	0	3	1	1
6	32	0	4	1	1
6	32	0	5	1	0
6	32	0	6	1	0
6	32	0	7	1	1
6	32	0	8	1	1
6	32	0	9	1	0
6	32	0	10	0	0
6	32	10	1	1	0
6	32	10	2	1	0
6	32	10	3	0	0
6	32	10	4	1	1
6	32	10	5	1	1
6	32	10	6	1	1
6	32	10	7	1	1
6	32	10	8	1	1
6	32	10	9	1	1
6	32	10	10	1	0
6	32	20	1	1	1
6	32	20	2	1	1
6	32	20	3	1	1
6	32	20	4	0	0
6	32	20	5	1	1
6	32	20	6	1	1
6	32	20	7	0	1
6	32	20	8	1	1
6	32	20	9	1	1
6	32	20	10	1	0
6	32	30	1	1	1
6	32	30	2	1	1
6	32	30	3	0	1
6	32	30	4	1	1
6	32	30	5	1	1
6	32	30	6	1	1
6	32	30	7	1	1
6	32	30	8	1	0
6	32	30	9	1	1
6	32	30	10	1	0
6	32	40	1	1	1
6	32	40	2	1	1
6	32	40	3	1	1
6	32	40	4	1	1
6	32	40	5	1	0
6	32	40	6	1	1
6	32	40	7	1	1
6	32	40	8	1	1
6	32	40	9	1	1
6	32	40	10	0	1
6	35	0	1	1	0
6	35	0	2	1	1
6	35	0	3	1	1
6	35	0	4	1	0
6	35	0	5	0	1
6	35	0	6	0	1
6	35	0	7	1	1
6	35	0	8	1	0
6	35	0	9	1	1
6	35	0	10	1	1
6	35	10	1	0	0
6	35	10	2	1	1
6	35	10	3	0	1
6	35	10	4	1	1
6	35	10	5	0	1
6	35	10	6	1	1
6	35	10	7	0	1
6	35	10	8	1	1
6	35	10	9	1	1
6	35	10	10	1	1
6	35	20	1	1	1
6	35	20	2	1	1
6	35	20	3	1	1
6	35	20	4	1	0
6	35	20	5	1	1
6	35	20	6	1	1
6	35	20	7	1	0
6	35	20	8	0	0
6	35	20	9	1	1
6	35	20	10	1	1
6	35	30	1	1	1
6	35	30	2	1	1
6	35	30	3	1	0
6	35	30	4	0	0
6	35	30	5	1	1
6	35	30	6	0	1
6	35	30	7	1	1
6	35	30	8	1	0
6	35	30	9	0	1
6	35	30	10	1	0
6	35	40	1	0	0
6	35	40	2	1	1
6	35	40	3	1	1
6	35	40	4	1	1
6	35	40	5	0	0
6	35	40	6	1	1
6	35	40	7	1	0
6	35	40	8	1	1
6	35	40	9	0	0
6	35	40	10	1	0
7	26	0	1	0	0
7	26	0	2	1	1
7	26	0	3	1	1
7	26	0	4	1	1
7	26	0	5	1	1
7	26	0	6	1	1
7	26	0	7	1	1
7	26	0	8	0	1
7	26	0	9	1	1
7	26	0	10	0	0
7	26	10	1	1	1
7	26	10	2	1	1
7	26	10	3	1	0
7	26	10	4	1	0
7	26	10	5	1	1
7	26	10	6	1	1
7	26	10	7	1	1
7	26	10	8	1	1
7	26	10	9	0	0
7	26	10	10	1	1
7	26	20	1	1	0
7	26	20	2	1	1
7	26	20	3	1	1
7	26	20	4	1	1
7	26	20	5	0	1
7	26	20	6	1	1
7	26	20	7	0	1
7	26	20	8	1	1
7	26	20	9	1	1
7	26	20	10	1	1
7	26	30	1	1	0
7	26	30	2	1	1
7	26	30	3	1	0
7	26	30	4	0	1
7	26	30	5	1	1
7	26	30	6	1	1
7	26	30	7	1	1
7	26	30	8	1	1
7	26	30	9	1	1
7	26	30	10	1	1
7	26	40	1	0	0
7	26	40	2	0	0
7	26	40	3	0	1
7	26	40	4	1	1
7	26	40	5	0	0
7	26	40	6	1	1
7	26	40	7	1	1
7	26	40	8	1	0
7	26	40	9	0	1
7	26	40	10	0	0
7	29	0	1	0	0
7	29	0	2	0	1
7	29	0	3	0	1
7	29	0	4	1	0
7	29	0	5	0	1
7	29	0	6	1	1
7	29	0	7	1	0
7	29	0	8	1	1
7	29	0	9	1	1
7	29	0	10	0	0
7	29	10	1	1	1
7	29	10	2	1	0
7	29	10	3	0	1
7	29	10	4	1	1
7	29	10	5	1	1
7	29	10	6	1	1
7	29	10	7	1	1
7	29	10	8	1	1
7	29	10	9	1	1
7	29	10	10	1	0
7	29	20	1	1	0
7	29	20	2	1	1
7	29	20	3	1	1
7	29	20	4	1	1
7	29	20	5	1	1
7	29	20	6	1	0
7	29	20	7	1	1
7	29	20	8	1	1
7	29	20	9	1	0
7	29	20	10	1	1
7	29	30	1	1	1
7	29	30	2	1	1
7	29	30	3	1	0
7	29	30	4	1	1
7	29	30	5	1	1
7	29	30	6	1	1
7	29	30	7	1	0
7	29	30	8	1	1
7	29	30	9	1	1
7	29	30	10	1	1
7	29	40	1	1	1
7	29	40	2	1	1
7	29	40	3	1	1
7	29	40	4	0	1
7	29	40	5	1	1
7	29	40	6	1	1
7	29	40	7	1	1
7	29	40	8	0	1
7	29	40	9	0	1
7	29	40	10	0	1
7	32	0	1	1	0
7	32	0	2	1	0
7	32	0	3	1	1
7	32	0	4	1	1
7	32	0	5	1	0
7	32	0	6	1	0
7	32	0	7	1	1
7	32	0	8	1	1
7	32	0	9	1	0
7	32	0	10	0	0
7	32	10	1	1	0
7	32	10	2	1	0
7	32	10	3	0	0
7	32	10	4	1	1
7	32	10	5	1	1
7	32	10	6	1	1
7	32	10	7	1	1
7	32	10	8	0	0
7	32	10	9	1	1
7	32	10	10	0	0
7	32	20	1	1	1
7	32	20	2	1	1
7	32	20	3	1	1
7	32	20	4	0	0
7	32	20	5	1	1
7	32	20	6	1	1
7	32	20	7	0	1
7	32	20	8	1	0
7	32	20	9	1	1
7	32	20	10	1	0
7	32	30	1	1	1
7	32	30	2	1	1
7	32	30	3	0	1
7	32	30	4	1	1
7	32	30	5	0	1
7	32	30	6	1	1
7	32	30	7	1	1
7	32	30	8	1	0
7	32	30	9	1	1
7	32	30	10	1	0
7	32	40	1	1	1
7	32	40	2	1	1
7	32	40	3	1	1
7	32	40	4	1	0
7	32	40	5	0	0
7	32	40	6	1	1
7	32	40	7	1	1
7	32	40	8	1	1
7	32	40	9	1	1
7	32	40	10	0	1
7	35	0	1	1	0
7	35	0	2	1	0
7	35	0	3	1	1
7	35	0	4	1	0
7	35	0	5	0	1
7	35	0	6	0	1
7	35	0	7	1	1
7	35	0	8	1	0
7	35	0	9	1	0
7	35	0	10	1	1
7	35	10	1	0	0
7	35	10	2	1	1
7	35	10	3	0	1
7	35	10	4	1	1
7	35	10	5	0	1
7	35	10	6	1	1
7	35	10	7	0	1
7	35	10	8	1	1
7	35	10	9	1	0
7	35	10	10	1	1
7	35	20	1	1	1
7	35	20	2	1	1
7	35	20	3	1	1
7	35	20	4	1	0
7	35	20	5	1	1
7	35	20	6	1	1
7	35	20	7	1	0
7	35	20	8	0	0
7	35	20	9	1	1
7	35	20	10	1	0
7	35	30	1	1	0
7	35	30	2	1	1
7	35	30	3	1	0
7	35	30	4	0	0
7	35	30	5	1	0
7	35	30	6	0	1
7	35	30	7	1	1
7	35	30	8	1	0
7	35	30	9	0	1
7	35	30	10	1	0
7	35	40	1	0	0
7	35	40	2	1	1
7	35	40	3	1	1
7	35	40	4	1	1
7	35	40	5	0	0
7	35	40	6	1	1
7	35	40	7	1	0
7	35	40	8	1	1
7	35	40	9	0	0
7	35	40	10	1	0
